# Haemosporidian taxonomic composition, network centrality and partner fidelity between resident and migratory avian hosts

**DOI:** 10.1101/2021.06.02.446816

**Authors:** Daniela de Angeli Dutra, Alan Fecchio, Érika Martins Braga, Robert Poulin

**Author notes:** **Correspondence**: Daniela de Angeli Dutra.

## Abstract

Migration can modify interaction dynamics between parasites and their hosts with migrant hosts able to disperse parasites and impact local community transmission. Thus, studying the relationships among migratory hosts and their parasites is fundamental to elucidate how migration shapes host-parasite interactions. Avian haemosporidian parasites are some of the most prevalent, diverse, and important wildlife parasites, and are also widely used as models in ecological and evolutionary research. Here, we contrast parasite taxonomic composition, network centrality and partner fidelity among resident and non-resident hosts using avian haemosporidians as study model. In order to evaluate parasite taxonomic composition, we performed permutational multivariate analyses of variance to quantify dissimilarity in haemosporidian lineages infecting different host migratory categories. Additionally, we ran multilevel Bayesian models to assess the role of migration in determining centrality and partner fidelity in host-parasite networks of avian hosts and their respective haemosporidian parasites. We observed similar parasite taxonomic composition and partner fidelity among resident and migratory hosts. Conversely, we demonstrate that migratory hosts play a more central role in host-parasite networks than residents. However, when evaluating partially and fully migratory hosts separately, we observed that only partially migratory species presented higher network centrality when compared to resident birds. Therefore, migration does not lead to differences in both parasite taxonomic composition and partner fidelity. However, migratory behavior is positively associated with network centrality, indicating migratory hosts play more important roles in shaping host-parasite interactions and influence local transmission.
