## Supplementary Table 1 for "Haemosporidian taxonomic composition, network centrality and partner fidelity between resident and migratory avian hosts"

species	normalised.degree	species.specificity.index	effective.partners	biomes
Adelomyia_melanogenys	0,142857142857143	0,785092470514561	1,71865647652052	Andinean_Forest
Amazilia_alticola	0,0714285714285714	1	1	Andinean_Forest
Amblycercus_holosericeus	0,0714285714285714	1	1	Andinean_Forest
Ammodramus_humeralis	0,25	0,540725721748901	2,91453433288524	Caatinga
Ammodramus_humeralis	0,238095238095238	0,510145292628611	3,98179276869054	Cerrado
Anisognathus_somptuosus	0,0714285714285714	1	1	Andinean_Forest
Aratinga_aurea	0,0476190476190476	1	1	Cerrado
Arremon_taciturnus	0,0588235294117647	1	1	Amazonia
Arremon_taciturnus	0,0588235294117647	1	1	Mata_Atlantica
Atlapetes_albinucha	0,0714285714285714	1	1	Andinean_Forest
Attila_spadiceus	0,0588235294117647	1	1	Amazonia
Automolus_infuscatus	0,0588235294117647	1	1	Amazonia
Automolus_rufipileatus	0,0588235294117647	1	1	Amazonia
Basileuterus_coronatus	0,142857142857143	0,74164447210877	1,83777736178941	Andinean_Forest
Basileuterus_culicivorus	0,0952380952380952	0,801535700551644	1,68854926444048	Cerrado
Basileuterus_culicivorus	0,0588235294117647	1	1	Mata_Atlantica
Basileuterus_flaveolus	0,0833333333333333	1	1	Caatinga
Basileuterus_flaveolus	0,238095238095238	0,497891830916327	4,06152066696528	Cerrado
Basileuterus_trifasciatus	0,0714285714285714	1	1	Andinean_Forest
Basileuterus_tristriatus	0,0714285714285714	1	1	Andinean_Forest
Boissonneaua_matthewsii	0,0714285714285714	1	1	Andinean_Forest
Buarremon_torquatus	0,0714285714285714	1	1	Andinean_Forest
Bucco_tamatia	0,0588235294117647	1	1	Amazonia
Cacicus_solitarius	0,0588235294117647	1	1	Mata_Atlantica
Camptostoma_obsoletum	0,0833333333333333	1	1	Caatinga
Camptostoma_obsoletum	0,0476190476190476	1	1	Cerrado
Campylorhamphus_trochilirostris	0,0476190476190476	1	1	Cerrado
Campylorhynchus_fasciatus	0,0714285714285714	1	1	Andinean_Forest
Cantorchilus_longirostris	0,0476190476190476	1	1	Cerrado
Cantorchilus_longirostris	0,117647058823529	0,925109219028256	1,29933377622436	Mata_Atlantica
Capsiempis_flaveola	0,0476190476190476	1	1	Cerrado
Casiornis_fuscus	0,0833333333333333	1	1	Caatinga
Casiornis_fuscus	0,0476190476190476	1	1	Cerrado
Celeus_flavescens	0,0476190476190476	1	1	Cerrado
Chiroxiphia_pareola	0,0588235294117647	1	1	Amazonia
Chiroxiphia_pareola	0,0588235294117647	1	1	Mata_Atlantica
Chlorophanes_spiza	0,0714285714285714	1	1	Andinean_Forest
Cinnycerthia_unirufa	0,0714285714285714	1	1	Andinean_Forest
Cnemotriccus_fuscatus	0,0588235294117647	1	1	Amazonia
Cnemotriccus_fuscatus	0,0952380952380952	0,982207251422333	1,09032230113482	Cerrado
Cnemotriccus_fuscatus	0,0588235294117647	1	1	Mata_Atlantica
Coccyzus_melacoryphus	0,0588235294117647	1	1	Mata_Atlantica
Coeligena_coeligena	0,0714285714285714	1	1	Andinean_Forest
Coeligena_iris	0,0714285714285714	1	1	Andinean_Forest
Coeligena_torquata	0,142857142857143	0,680336748115035	1,99754976001869	Andinean_Forest
Coereba_flaveola	0,0588235294117647	1	1	Amazonia
Coereba_flaveola	0,0833333333333333	1	1	Caatinga
Coereba_flaveola	0,0952380952380952	0,779734960635223	1,7515775673548	Cerrado
Coereba_flaveola	0,235294117647059	0,646076611058649	2,64115997983986	Mata_Atlantica
Colibri_thalassinus	0,0714285714285714	1	1	Andinean_Forest
Columbina_minuta	0,333333333333333	0,581372711892388	2,8682381707829	Caatinga
Columbina_minuta	0,0476190476190476	1	1	Cerrado
Columbina_minuta	0,0588235294117647	1	1	Mata_Atlantica
Columbina_passerina	0,0588235294117647	1	1	Amazonia
Columbina_passerina	0,176470588235294	0,610355355787208	2,68070153417128	Mata_Atlantica
Columbina_picui	0,166666666666667	0,726461860037641	1,8672339474207	Caatinga
Columbina_picui	0,0476190476190476	1	1	Cerrado
Columbina_squammata	0,0476190476190476	1	1	Cerrado
Columbina_talpacoti	0,0476190476190476	1	1	Cerrado
Columbina_talpacoti	0,0588235294117647	1	1	Mata_Atlantica
Conopophaga_aurita	0,0588235294117647	1	1	Amazonia
Conopophaga_lineata	0,0588235294117647	1	1	Mata_Atlantica
Conopophaga_melanops	0,0588235294117647	1	1	Mata_Atlantica
Coryphospingus_cucullatus	0,0952380952380952	0,694994029896159	1,9847494334274	Cerrado
Coryphospingus_pileatus	0,25	0,596612138895293	2,68528161384233	Caatinga
Coryphospingus_pileatus	0,0952380952380952	0,689770474761293	1,99850817046897	Cerrado
Cranioleuca_antisiensis	0,0714285714285714	1	1	Andinean_Forest
Creurgops_verticalis	0,0714285714285714	1	1	Andinean_Forest
Cyanocorax_cyanopogon	0,0588235294117647	1	1	Mata_Atlantica
Cyclarhis_gujanensis	0,0833333333333333	1	1	Caatinga
Cyclarhis_gujanensis	0,117647058823529	0,904500653571276	1,36736229456611	Mata_Atlantica
Cyphorhinus_arada	0,0588235294117647	1	1	Amazonia
Cypsnagra_hirundinacea	0,0952380952380952	0,711717742392146	1,94021495531743	Cerrado
Dacnis_cayana	0,0476190476190476	1	1	Cerrado
Dacnis_cayana	0,0588235294117647	1	1	Mata_Atlantica
Dendrocincla_fuliginosa	0,0588235294117647	1	1	Amazonia
Dendrocolaptes_certhia	0,117647058823529	0,740340520101403	1,85239747996836	Amazonia
Dendroplex_picus	0,0588235294117647	1	1	Mata_Atlantica
Dichrozona_cincta	0,0588235294117647	1	1	Amazonia
Diglossa_albilatera	0,0714285714285714	1	1	Andinean_Forest
Diglossa_caerulescens	0,0714285714285714	1	1	Andinean_Forest
Diglossa_cyanea	0,0714285714285714	1	1	Andinean_Forest
Diglossopis_caerulescens	0,0714285714285714	1	1	Andinean_Forest
Dryocopus_lineatus	0,0476190476190476	1	1	Cerrado
Dysithamnus_mentalis	0,0588235294117647	1	1	Mata_Atlantica
Dysithamnus_plumbeus	0,0588235294117647	1	1	Mata_Atlantica
Elaenia_albiceps	0,142857142857143	0,811985515574198	1,6424232223263	Andinean_Forest
Elaenia_albiceps	0,235294117647059	0,600863443280372	2,94793326572737	Mata_Atlantica
Elaenia_chilensis	0,166666666666667	0,879496266932547	1,43650137573418	Caatinga
Elaenia_chilensis	0,176470588235294	0,641546390345754	2,5636492678759	Mata_Atlantica
Elaenia_chiriquensis	0,142857142857143	0,872242012227526	1,58210891906437	Cerrado
Elaenia_cristata	0,0952380952380952	0,978548933187172	1,10572956918181	Cerrado
Elaenia_cristata	0,235294117647059	0,559241836028845	3,11825972697917	Mata_Atlantica
Elaenia_flavogaster	0,0588235294117647	1	1	Mata_Atlantica
Elaenia_mesoleuca	0,0588235294117647	1	1	Mata_Atlantica
Elaenia_pallatangae	0,0714285714285714	1	1	Andinean_Forest
Elaenia_parvirostris	0,0588235294117647	1	1	Amazonia
Empidonomus_varius	0,166666666666667	0,743019808051723	1,82369812120333	Caatinga
Epinecrophylla_erythrura	0,0588235294117647	1	1	Amazonia
Epinecrophylla_haematonota	0,0588235294117647	1	1	Amazonia
Eriocnemis_cupreoventris	0,0714285714285714	1	1	Andinean_Forest
Eriocnemis_derbyi	0,0714285714285714	1	1	Andinean_Forest
Eriocnemis_vestita	0,142857142857143	0,802486411472734	1,66957503896888	Andinean_Forest
Euphonia_violacea	0,0476190476190476	1	1	Cerrado
Formicivora_melanogaster	0,0476190476190476	1	1	Cerrado
Formicivora_melanogaster	0,0588235294117647	1	1	Mata_Atlantica
Furnarius_leucopus	0,0714285714285714	1	1	Andinean_Forest
Furnarius_leucopus	0,0833333333333333	1	1	Caatinga
Galbula_cyanicollis	0,117647058823529	0,745696197909265	1,83777736178941	Amazonia
Geotrygon_montana	0,0588235294117647	1	1	Amazonia
Glyphorynchus_spirurus	0,0588235294117647	1	1	Amazonia
Glyphorynchus_spirurus	0,0588235294117647	1	1	Mata_Atlantica
Gnorimopsar_chopi	0,0476190476190476	1	1	Cerrado
Gymnopithys_leucaspis	0,176470588235294	0,551225906502951	2,95049357218427	Amazonia
Gymnopithys_rufigula	0,0588235294117647	1	1	Amazonia
Gymnopithys_salvini	0,176470588235294	0,571529606000406	2,86300222075691	Amazonia
Haplospiza_unicolor	0,0588235294117647	1	1	Mata_Atlantica
Heliangelus_viola	0,0714285714285714	1	1	Andinean_Forest
Heliodoxa_rubinoides	0,0714285714285714	1	1	Andinean_Forest
Hellmayrea_gularis	0,0714285714285714	1	1	Andinean_Forest
Hemispingus_superciliaris	0,0714285714285714	1	1	Andinean_Forest
Hemithraupis_guira	0,0476190476190476	1	1	Cerrado
Hemitriccus_margaritaceiventer	0,117647058823529	0,819086209989319	1,62985041693608	Mata_Atlantica
Herpsilochmus_pectoralis	0,0588235294117647	1	1	Mata_Atlantica
Herpsilochmus_sellowi	0,117647058823529	0,707391688391941	1,94070828320502	Mata_Atlantica
Hylexetastes_perrotii	0,0588235294117647	1	1	Amazonia
Hylophilus_amaurocephalus	0,0476190476190476	1	1	Cerrado
Hylophilus_amaurocephalus	0,117647058823529	0,692356429570137	1,98006610364698	Mata_Atlantica
Hylophylax_naevius	0,117647058823529	0,69122230850368	1,98301076427603	Amazonia
Hylophylax_naevius	0,142857142857143	0,686075384263457	1,98301076427603	Andinean_Forest
Hypocnemis_cantator	0,0588235294117647	1	1	Amazonia
Hypocnemis_cantator	0,0714285714285714	1	1	Andinean_Forest
Hypocnemis_striata	0,294117647058824	0,427766000890872	4,67166018763748	Amazonia
Hypocnemis_subflava	0,0588235294117647	1	1	Amazonia
Icterus_mesomelas	0,0714285714285714	1	1	Andinean_Forest
Iridosornis_analis	0,0714285714285714	1	1	Andinean_Forest
Lafresnaya_lafresnayi	0,0714285714285714	1	1	Andinean_Forest
Lanio_cucullatus	0,0588235294117647	1	1	Mata_Atlantica
Lanio_pileatus	0,416666666666667	0,538444810680132	3,72156940897599	Caatinga
Lanio_pileatus	0,238095238095238	0,586032588478631	3,36971188058401	Cerrado
Lathrotriccus_euleri	0,0476190476190476	1	1	Cerrado
Leiothlypis_peregrina	0,0714285714285714	1	1	Andinean_Forest
Lepidocolaptes_angustirostris	0,0476190476190476	1	1	Cerrado
Lepidocolaptes_lacrymiger	0,0714285714285714	1	1	Andinean_Forest
Lepidothrix_coronata	0,235294117647059	0,494502987077119	3,69349656580166	Amazonia
Lepidothrix_coronata	0,142857142857143	0,684241284089758	1,98766697500242	Andinean_Forest
Lepidothrix_nattereri	0,117647058823529	0,775604602874429	1,75476535060332	Amazonia
Leptopogon_amaurocephalus	0,117647058823529	0,752546696632339	1,81896851165317	Mata_Atlantica
Leptopogon_superciliaris	0,0714285714285714	1	1	Andinean_Forest
Leptopogon_taczanowskii	0,0714285714285714	1	1	Andinean_Forest
Leptotila_verreauxi	0,0588235294117647	1	1	Mata_Atlantica
Machaeropterus_pyrocephalus	0,0588235294117647	1	1	Amazonia
Machaeropterus_pyrocephalus	0,0476190476190476	1	1	Cerrado
Malacoptila_rufa	0,0588235294117647	1	1	Amazonia
Megarynchus_pitangua	0,0588235294117647	1	1	Mata_Atlantica
Metallura_tyrianthina	0,0714285714285714	1	1	Andinean_Forest
Microbates_collaris	0,0588235294117647	1	1	Amazonia
Mimus_saturninus	0,0476190476190476	1	1	Cerrado
Mionectes_oleagineus	0,0588235294117647	1	1	Amazonia
Mionectes_striaticollis	0,0714285714285714	1	1	Andinean_Forest
Molothrus_bonariensis	0,0833333333333333	1	1	Caatinga
Myadestes_ralloides	0,0714285714285714	1	1	Andinean_Forest
Myiarchus_ferox	0,0476190476190476	1	1	Cerrado
Myiarchus_swainsoni	0,25	0,604361478310295	2,6637886067895	Caatinga
Myiarchus_swainsoni	0,142857142857143	0,684886695781769	2,38659931292587	Cerrado
Myiarchus_swainsoni	0,117647058823529	0,709950372779524	1,93395143005174	Mata_Atlantica
Myiarchus_tuberculifer	0,0476190476190476	1	1	Cerrado
Myiarchus_tuberculifer	0,0588235294117647	1	1	Mata_Atlantica
Myiarchus_tyrannulus	0,0833333333333333	1	1	Caatinga
Myiarchus_tyrannulus	0,0952380952380952	0,833552451007922	1,59360581523684	Cerrado
Myiarchus_tyrannulus	0,117647058823529	0,932309832651082	1,27492416634891	Mata_Atlantica
Myiobius_barbatus	0,0476190476190476	1	1	Cerrado
Myioborus_miniatus	0,0714285714285714	1	1	Andinean_Forest
Myiodynastes_maculatus	0,0833333333333333	1	1	Caatinga
Myiodynastes_maculatus	0,0476190476190476	1	1	Cerrado
Myiopagis_viridicata	0,0952380952380952	0,965304242279766	1,15839923263925	Cerrado
Myiophobus_fasciatus	0,0476190476190476	1	1	Cerrado
Myiothlypis_coronata	0,0714285714285714	1	1	Andinean_Forest
Myiothlypis_coronatus	0,0714285714285714	1	1	Andinean_Forest
Myiothlypis_fraseri	0,0714285714285714	1	1	Andinean_Forest
Myiothlypis_nigrocristata	0,0714285714285714	1	1	Andinean_Forest
Myrmeciza_fortis	0,117647058823529	0,695346636178277	1,97228598008191	Amazonia
Myrmeciza_fortis	0,0714285714285714	1	1	Andinean_Forest
Myrmeciza_goeldii	0,0588235294117647	1	1	Amazonia
Myrmeciza_hemimelaena	0,0588235294117647	1	1	Amazonia
Myrmoborus_myotherinus	0,294117647058824	0,459191451368208	4,40270745923829	Amazonia
Myrmoborus_myotherinus	0,0714285714285714	1	1	Andinean_Forest
Myrmornis_torquata	0,0588235294117647	1	1	Amazonia
Myrmotherula_axillaris	0,176470588235294	0,627887777097306	2,53036198571264	Amazonia
Myrmotherula_axillaris	0,0714285714285714	1	1	Andinean_Forest
Myrmotherula_hauxwelli	0,117647058823529	0,685185185185185	1,99862841462932	Amazonia
Myrmotherula_menetriesii	0,0588235294117647	1	1	Amazonia
Neopelma_pallescens	0,0588235294117647	1	1	Mata_Atlantica
Neothraupis_fasciata	0,238095238095238	0,460355636757709	4,30044054787359	Cerrado
Nystalus_maculatus	0,0588235294117647	1	1	Mata_Atlantica
Ochthoeca_rufipectoralis	0,0714285714285714	1	1	Andinean_Forest
Pachyramphus_polychopterus	0,166666666666667	0,963430759896174	1,1602269685343	Caatinga
Pachyramphus_polychopterus	0,0476190476190476	1	1	Cerrado
Paroaria_dominicana	0,0833333333333333	1	1	Caatinga
Paroaria_dominicana	0,0952380952380952	0,743083003952569	1,85472051454435	Cerrado
Parula_pitiayumi	0,0476190476190476	1	1	Cerrado
Passer_domesticus	0,142857142857143	0,623991773659412	2,65077737396448	Cerrado
Passer_domesticus	0,0588235294117647	1	1	Mata_Atlantica
Phaeomyias_murina	0,166666666666667	0,851315814991507	1,5210287298322	Caatinga
Phaeomyias_murina	0,0476190476190476	1	1	Cerrado
Phaethornis_baroni	0,0714285714285714	1	1	Andinean_Forest
Phaethornis_griseogularis	0,0714285714285714	1	1	Andinean_Forest
Phaethornis_guy	0,142857142857143	0,822055994602111	1,61336220589363	Andinean_Forest
Phaethornis_malaris	0,0714285714285714	1	1	Andinean_Forest
Phaethornis_striigularis	0,0714285714285714	1	1	Andinean_Forest
Phaethornis_superciliosus	0,0714285714285714	1	1	Andinean_Forest
Phaethornis_syrmatophorus	0,0714285714285714	1	1	Andinean_Forest
Phaethornis_yaruqui	0,0714285714285714	1	1	Andinean_Forest
Pheugopedius_genibarbis	0,0476190476190476	1	1	Cerrado
Philydor_rufum	0,0588235294117647	1	1	Mata_Atlantica
Phlegopsis_nigromaculata	0,294117647058824	0,41521558056845	4,74370005865609	Amazonia
Pipra_erythrocephala	0,117647058823529	0,7	1,96013170420779	Amazonia
Pipra_erythrocephala	0,0714285714285714	1	1	Andinean_Forest
Pipra_fasciicauda	0,176470588235294	0,626292823277447	2,6144975462868	Amazonia
Pipra_pipra	0,0588235294117647	1	1	Amazonia
Pipra_rubrocapilla	0,176470588235294	0,609059492892183	2,68796811146923	Amazonia
Pipra_rubrocapilla	0,0476190476190476	1	1	Cerrado
Pipreola_riefferii	0,0714285714285714	1	1	Andinean_Forest
Pitangus_sulphuratus	0,166666666666667	0,722886584804257	1,87654195744102	Caatinga
Pitangus_sulphuratus	0,0952380952380952	0,754238353465815	1,82369812120333	Cerrado
Pitangus_sulphuratus	0,0588235294117647	1	1	Mata_Atlantica
Pithys_albifrons	0,117647058823529	0,734164786600595	1,86916416381951	Amazonia
Pithys_albifrons	0,0714285714285714	1	1	Andinean_Forest
Platyrinchus_mystaceus	0,0714285714285714	1	1	Andinean_Forest
Polioptila_plumbea	0,0833333333333333	1	1	Caatinga
Polioptila_plumbea	0,0952380952380952	0,73988416081747	1,86355680168716	Cerrado
Psarocolius_angustifrons	0,0714285714285714	1	1	Andinean_Forest
Psarocolius_decumanus	0,0714285714285714	1	1	Andinean_Forest
Pyriglena_leuconota	0,0588235294117647	1	1	Amazonia
Pyriglena_leucoptera	0,0476190476190476	1	1	Cerrado
Pyriglena_leucoptera	0,0588235294117647	1	1	Mata_Atlantica
Ramphastos_dicolorus	0,0588235294117647	1	1	Mata_Atlantica
Ramphastos_vitellinus	0,0588235294117647	1	1	Amazonia
Ramphocelus_carbo	0,0588235294117647	1	1	Amazonia
Ramphotrigon_ruficauda	0,0588235294117647	1	1	Amazonia
Rhegmatorhina_berlepschi	0,0588235294117647	1	1	Amazonia
Rhegmatorhina_gymnops	0,0588235294117647	1	1	Amazonia
Rhegmatorhina_hoffmannsi	0,0588235294117647	1	1	Amazonia
Rhynchocyclus_olivaceus	0,0588235294117647	1	1	Amazonia
Rhytipterna_simplex	0,0588235294117647	1	1	Amazonia
Rynchops_niger	0,117647058823529	0,710123713911462	1,93349306080389	Amazonia
Sakesphorus_cristatus	0,0952380952380952	0,786073249207154	1,73338392431772	Cerrado
Saltator_coerulescens	0,0588235294117647	1	1	Amazonia
Saltator_similis	0,0588235294117647	1	1	Mata_Atlantica
Sayornis_nigricans	0,0714285714285714	1	1	Andinean_Forest
Schiffornis_virescens	0,0588235294117647	1	1	Mata_Atlantica
Schistochlamys_ruficapillus	0,0588235294117647	1	1	Mata_Atlantica
Schistocichla_humaythae	0,0588235294117647	1	1	Amazonia
Schoeniophylax_phryganophilus	0,0476190476190476	1	1	Cerrado
Sclerurus_caudacutus	0,0588235294117647	1	1	Amazonia
Sittasomus_griseicapillus	0,0476190476190476	1	1	Cerrado
Sporophila_plumbea	0,0476190476190476	1	1	Cerrado
Stephanophorus_diadematus	0,0588235294117647	1	1	Mata_Atlantica
Suiriri_islerorum	0,0476190476190476	1	1	Cerrado
Synallaxis_azarae	0,0714285714285714	1	1	Andinean_Forest
Synallaxis_frontalis	0,0833333333333333	1	1	Caatinga
Synallaxis_frontalis	0,0476190476190476	1	1	Cerrado
Synallaxis_scutata	0,0952380952380952	0,696701906455358	1,98023523381331	Cerrado
Tachuris_rubrigastra	0,0714285714285714	1	1	Andinean_Forest
Tachyphonus_coronatus	0,117647058823529	0,7314357232441	1,87654195744102	Mata_Atlantica
Tachyphonus_cristatus	0,0588235294117647	1	1	Amazonia
Tachyphonus_phoenicius	0,0952380952380952	0,735165849619383	1,87654195744102	Cerrado
Tachyphonus_rufus	0,0588235294117647	1	1	Amazonia
Tachyphonus_rufus	0,0833333333333333	1	1	Caatinga
Tachyphonus_rufus	0,176470588235294	0,675905168374163	2,18356889428501	Mata_Atlantica
Tangara_cayana	0,0833333333333333	1	1	Caatinga
Tangara_cayana	0,0476190476190476	1	1	Cerrado
Tangara_cayana	0,117647058823529	0,814195298191687	1,64416032045122	Mata_Atlantica
Tangara_cyanoptera	0,0588235294117647	1	1	Mata_Atlantica
Tangara_nigroviridis	0,0714285714285714	1	1	Andinean_Forest
Tangara_sayaca	0,0588235294117647	1	1	Mata_Atlantica
Tangara_vassorii	0,0714285714285714	1	1	Andinean_Forest
Tangara_viridicollis	0,0714285714285714	1	1	Andinean_Forest
Thamnomanes_ardesiacus	0,0588235294117647	1	1	Amazonia
Thamnomanes_ardesiacus	0,0714285714285714	1	1	Andinean_Forest
Thamnomanes_caesius	0,176470588235294	0,54723982262207	2,96748494062381	Amazonia
Thamnomanes_caesius	0,142857142857143	0,681385143869247	1,99490012509093	Andinean_Forest
Thamnomanes_saturninus	0,235294117647059	0,489437662672438	3,73520038433203	Amazonia
Thamnophilus_aethiops	0,176470588235294	0,568648469800135	2,85671332443388	Amazonia
Thamnophilus_aethiops	0,0714285714285714	1	1	Andinean_Forest
Thamnophilus_amazonicus	0,0588235294117647	1	1	Amazonia
Thamnophilus_ambiguus	0,0952380952380952	0,922435674702847	1,31152341404742	Cerrado
Thamnophilus_ambiguus	0,0588235294117647	1	1	Mata_Atlantica
Thamnophilus_doliatus	0,0588235294117647	1	1	Amazonia
Thamnophilus_doliatus_capistratus	0,0588235294117647	1	1	Mata_Atlantica
Thamnophilus_murinus	0,0588235294117647	1	1	Amazonia
Thamnophilus_nigrocinereus	0,235294117647059	0,532516343366962	3,43258587900913	Amazonia
Thamnophilus_pelzelni	0,0833333333333333	1	1	Caatinga
Thamnophilus_schistaceus	0,0588235294117647	1	1	Amazonia
Thlypopsis_sordida	0,0952380952380952	0,795868123638686	1,70505772276971	Cerrado
Thraupis_cyanocephala	0,0714285714285714	1	1	Andinean_Forest
Thraupis_palmarum	0,0588235294117647	1	1	Amazonia
Thraupis_sayaca	0,0588235294117647	1	1	Mata_Atlantica
Thryothorus_euophrys	0,0714285714285714	1	1	Andinean_Forest
Thryothorus_genibarbis	0,0588235294117647	1	1	Amazonia
Thryothorus_leucotis	0,0588235294117647	1	1	Amazonia
Thryothorus_longirostris	0,0833333333333333	1	1	Caatinga
Tiaris_fuliginosus	0,0952380952380952	0,7108086443721	1,9426547270514	Cerrado
Tiaris_obscura	0,0714285714285714	1	1	Andinean_Forest
Tolmomyias_flaviventris	0,0952380952380952	0,798145999825243	1,69843323402318	Cerrado
Trichothraupis_melanops	0,0476190476190476	1	1	Cerrado
Trichothraupis_melanops	0,235294117647059	0,636053631692151	2,88272639002014	Mata_Atlantica
Troglodytes_aedon	0,285714285714286	0,662982698226334	2,55137220908628	Andinean_Forest
Troglodytes_aedon	0,0833333333333333	1	1	Caatinga
Troglodytes_aedon	0,0588235294117647	1	1	Mata_Atlantica
Troglodytes_musculus	0,0588235294117647	1	1	Mata_Atlantica
Trogon_curucui	0,176470588235294	0,715906888514452	2,15225093458178	Mata_Atlantica
Trogon_personatus	0,0714285714285714	1	1	Andinean_Forest
Turdus_amaurochalinus	0,0588235294117647	1	1	Amazonia
Turdus_amaurochalinus	0,0952380952380952	0,715092539969633	1,93113900629386	Cerrado
Turdus_amaurochalinus	0,176470588235294	0,752461492563707	2,0104494721745	Mata_Atlantica
Turdus_flavipes	0,235294117647059	0,565500083551491	3,04324425371313	Mata_Atlantica
Turdus_fumigatus	0,0588235294117647	1	1	Amazonia
Turdus_hauxwelli	0,117647058823529	0,771704980562993	1,76572098730451	Amazonia
Turdus_leucomelas	0,0952380952380952	0,852384101013337	1,5363406917513	Cerrado
Turdus_leucomelas	0,352941176470588	0,455844370890231	4,45626996767204	Mata_Atlantica
Turdus_leucops	0,0714285714285714	1	1	Andinean_Forest
Turdus_nigriceps	0,142857142857143	0,743997059088021	1,83145251300312	Andinean_Forest
Turdus_rufiventris	0,166666666666667	0,678644028749043	1,98898760839548	Caatinga
Turdus_rufiventris	0,0476190476190476	1	1	Cerrado
Turdus_rufiventris	0,117647058823529	0,783174614227575	1,73338392431772	Mata_Atlantica
Turdus_serranus	0,0714285714285714	1	1	Andinean_Forest
Turdus_subalaris	0,0476190476190476	1	1	Cerrado
Tyrannus_melancholicus	0,0833333333333333	1	1	Caatinga
Tyrannus_melancholicus	0,0476190476190476	1	1	Cerrado
Tyrannus_melancholicus	0,0588235294117647	1	1	Mata_Atlantica
Veniliornis_affinis	0,0833333333333333	1	1	Caatinga
Veniliornis_passerinus	0,0833333333333333	1	1	Caatinga
Vireo_olivaceus	0,0714285714285714	1	1	Andinean_Forest
Vireo_olivaceus	0,0588235294117647	1	1	Mata_Atlantica
Volatinia_jacarina	0,333333333333333	0,504262745693463	3,39349063415525	Caatinga
Volatinia_jacarina	0,19047619047619	0,687587007363141	2,58144817647882	Cerrado
Willisornis_poecilinotus	0,176470588235294	0,553283335172488	2,94171342108318	Amazonia
Willisornis_poecilinotus	0,0714285714285714	1	1	Andinean_Forest
Xiphorhynchus_elegans	0,0588235294117647	1	1	Amazonia
Xiphorhynchus_ocellatus	0,0588235294117647	1	1	Amazonia
Zonotrichia_capensis	0,0714285714285714	1	1	Andinean_Forest
Zonotrichia_capensis	0,166666666666667	0,875295957734965	1,44928406692765	Caatinga
Zonotrichia_capensis	0,19047619047619	0,606804330344896	2,86926460940545	Cerrado
Zonotrichia_capensis	0,117647058823529	0,687304221935857	1,99315760430134	Mata_Atlantica
